# Construction of a reference genome for *Starmerella batistae* and annotation of *Starmerella* species reveal a close evolutionary relationship with *Schizosaccharomyces pombe* and suggest an alternative pathway for sophorolipid production

**DOI:** 10.1101/2025.09.24.678367

**Authors:** Soukaina Timouma, Alistair Hanak, Laura Natalia Balarezo Cisneros, Ian Donaldson, Fernando Valle, Daniela Delneri

**Affiliations:** Manchester Institute of Biotechnology, University of Manchester, Manchester, UK; University of Manchester Genomics Core Facility; BP Biosciences Center, San Diego, CA, USA

## Abstract

The *Starmerella* clade is known for displaying osmotolerant and acidophilic traits from their association with bees. Several species in this genus can produce sophorolipids, which are commercially produced as biosurfactants. Here, we isolated a yeast contaminant from the laboratory environment, identified as *Starmerella batistae,* able to thrive under low pH, including high concentrations of lactic acid, and relative high temperatures. We have sequenced and conducted a *de novo* genome assembly in three chromosomes and a mitochondrial genome for *S. batistae* (ca 9.3 Mb). Based on this reference genome we functionally annotated 29 different *Starmerella* species, using the publicly available sequences. Phylogenetic analysis across different yeast clades revealed a close relationship of *Starmerella* species with *Schizosaccharomyces* yeasts. Fifteen genes were uniquely shared between *Sz. pombe* and *S. batistae*, of which twelve were involved in cell morphology. Interestingly, the shape of *S. batistae* cells is elongated rather than round, similar to the *Sz. pombe*. Additionally, we found that all the *Starmerella* strains capable of producing sophorolipids shared a last common ancestor. Such clustering can help identify other sophorolipid-producing *Starmerella* yeasts that have not yet been characterised. We did not find the one-to-one orthologs of *S. bombicola* sophorolipid pathway in any of the *Starmerella* sp. with the exception of *S. kuoi*, *S. powellii* and *S. floricola*. In *S. etchelsii,* the antisense and telomeric pair UGTA1/CYP52M1 was found to be structurally conserved although not functionally. These findings support the notion that alternative pathways for the production of sophorolipids have evolved in different *Starmerella* lineages.
