## Supplementary Table 1 for "Construction of a reference genome for *Starmerella batistae* and annotation of *Starmerella* species reveal a close evolutionary relationship with *Schizosaccharomyces pombe* and suggest an alternative pathway for sophorolipid production"

### Sheet: Legend
Supplementary Table 1: Statistics of S. batistae genome assembly including chromosome sizes.

### Sheet: Statistics
Statistics
# contigs	4
# contigs (>= 0 bp)	4
# contigs (>= 1000 bp)	4
# contigs (>= 5000 bp)	4
# contigs (>= 10000 bp)	4
# contigs (>= 25000 bp)	4
# contigs (>= 50000 bp)	3
Largest contig	5221978
Total length	9298175
Total length (>= 0 bp)	9298175
Total length (>= 1000 bp)	9298175
Total length (>= 5000 bp)	9298175
Total length (>= 10000 bp)	9298175
Total length (>= 25000 bp)	9298175
Total length (>= 50000 bp)	9260214
N50	5221978
N90	1862481
auN	3815076
L50	1
L90	3
GC (%)	47.1
Mismatches
# N's per 100 kbp	0
# N's	0
ChrI	5221978
ChrII	2175755
ChrIII	1862481
mtDNA	37961
sum total	9298175
sum without mito	9260214
