## Supplementary Table 3 for "Construction of a reference genome for *Starmerella batistae* and annotation of *Starmerella* species reveal a close evolutionary relationship with *Schizosaccharomyces pombe* and suggest an alternative pathway for sophorolipid production"

### Sheet: Legend
Supplementary Table 3 : Group of homologs including paralogs in S. batistae AH01, and detected LTR regions

### Sheet: Homologs including paralogs
Group number	Homologs_list	Query	Hit	Identity %	E-value	Comments
1	SBAT0A01260; SBAT0B09690; SBAT0A03280; SBAT0A13920; SBAT0A13930; SBAT0B02640; SBAT0C00990	SBAT0A01260	SBAT0B09690	100	0	SBAT0A01260 – SBAT0B09690 – SBAT0A13930 – SBAT0A13920 – SBAT0A03280 are young paralogs sharing 100% identity. SBAT_0C00990 is 1: 1 ortholog with YBL100W-B which encodes for a Transposon Ty2-B Gag-Pol polyprotein
		SBAT0A01260	SBAT0A13930	100	0
		SBAT0A01260	SBAT0A13920	100	0
		SBAT0A01260	SBAT0A03280	100	0
		SBAT0A01260	SBAT0B02640	99.593	0
		SBAT0A01260	SBAT0C00990	78.721	0
		SBAT0B09690	SBAT0A13930	100	0
		SBAT0B09690	SBAT0A13920	100	0
		SBAT0B09690	SBAT0A03280	100	0
		SBAT0B09690	SBAT0A01260	100	0
		SBAT0B09690	SBAT0B02640	99.593	0
		SBAT0B09690	SBAT0C00990	78.721	0
		SBAT0A03280	SBAT0B09690	100	0
		SBAT0A03280	SBAT0A13930	100	0
		SBAT0A03280	SBAT0A13920	100	0
		SBAT0A03280	SBAT0A01260	100	0
		SBAT0A03280	SBAT0B02640	99.593	0
		SBAT0A03280	SBAT0C00990	78.721	0
		SBAT0A13920	SBAT0B09690	100	0
		SBAT0A13920	SBAT0A13930	100	0
		SBAT0A13920	SBAT0A03280	100	0
		SBAT0A13920	SBAT0A01260	100	0
		SBAT0A13920	SBAT0B02640	99.593	0
		SBAT0A13930	SBAT0B09690	100	0
		SBAT0A13930	SBAT0A13920	100	0
		SBAT0A13930	SBAT0A03280	100	0
		SBAT0A13930	SBAT0A01260	100	0
		SBAT0A13930	SBAT0B02640	99.593	0
		SBAT0A13930	SBAT0C00990	78.721	0
		SBAT0B02640	SBAT0B09690	99.593	0
		SBAT0B02640	SBAT0A13930	99.593	0
		SBAT0B02640	SBAT0A13920	99.593	0
		SBAT0B02640	SBAT0A03280	99.593	0
		SBAT0B02640	SBAT0A01260	99.593	0
		SBAT0B02640	SBAT0C00990	78.605	0
		SBAT0C00990	SBAT0B09690	78.729	0
		SBAT0C00990	SBAT0A13930	78.729	0
		SBAT0C00990	SBAT0A13920	78.729	0
		SBAT0C00990	SBAT0A03280	78.729	0
		SBAT0C00990	SBAT0A01260	78.729	0
		SBAT0C00990	SBAT0B02640	78.613	0
2	SBAT0A03300; SBAT0B05910	SBAT0A03300	SBAT0B05910	81.549	0
		SBAT0B05910	SBAT0A03300	81.513	0
3	SBAT0A04690; SBAT0A04700	SBAT0A04690	SBAT0A04700	79.341	1.25e-83
		SBAT0A04700	SBAT0A04690	79.341	1.4e-83
4	SBAT0A04820; SBAT0A12990; SBAT0A12980	SBAT0A04820	SBAT0A12990	82.369	1.16e-81
		SBAT0A12990	SBAT0A12980	85.141	3.68e-138
		SBAT0A12990	SBAT0A04820	82.369	1.85e-81
		SBAT0A12980	SBAT0A12990	85.2	3.69e-138
5	SBAT0A05720; SBAT0C06070	SBAT0A05720	SBAT0C06070	87.755	1.87e-154
		SBAT0C06070	SBAT0A05720	87.755	2.99e-154
6	SBAT0A12870; SBAT0C06160; SBAT0A13500	SBAT0A12870	SBAT0C06160	88.21	0
		SBAT0A12870	SBAT0A13500	79.654	1.05e-137
		SBAT0C06160	SBAT0A12870	88.21	0
		SBAT0C06160	SBAT0A13500	81.032	2.45e-158
		SBAT0A13500	SBAT0C06160	81.032	2.15e-158
		SBAT0A13500	SBAT0A12870	79.654	7.95e-138
7	SBAT0A13060; SBAT0A13150	SBAT0A13060	SBAT0A13150	86.113	0
		SBAT0A13150	SBAT0A13060	86.113	0
		SBAT0A13150	SBAT0B06870	74.121	3.96e-29
8	SBAT0A13080; SBAT0A13090	SBAT0A13080	SBAT0A13090	100	0	SBAT0A13080 – SBAT0A13090 are young paralogs sharing 100% identity.
		SBAT0A13090	SBAT0A13080	100	0
9	SBAT0A13830; SBAT0A13840	SBAT0A13830	SBAT0A13840	85.616	2.47e-83
		SBAT0A13840	SBAT0A13830	85.616	1.77e-83
10	SBAT0A14760; SBAT0A14770	SBAT0A14760	SBAT0A14770	76.682	7e-132
		SBAT0A14770	SBAT0A14760	76.682	6.95e-132
11	SBAT0A14980; SBAT0C05300	SBAT0A14980	SBAT0C05300	99.273	0
		SBAT0C05300	SBAT0A14980	99.273	0
12	SBAT0A15250; SBAT0A15270	SBAT0A15250	SBAT0A15270	82.124	1.65e-176
		SBAT0A15270	SBAT0A15250	82.124	1.63e-176
13	SBAT0A19750; SBAT0A19760	SBAT0A19750	SBAT0A19760	100	5.02e-23	SBAT0A19750 – SBAT0A19760 are young paralogs sharing 100% identity.
		SBAT0A19760	SBAT0A19750	100	1.84e-23
14	SBAT0A20200; SBAT0A20210	SBAT0A20200	SBAT0A20210	100	1.29e-30	SBAT0A20200 – SBAT0A20210 are young paralogs sharing 100% identity.
		SBAT0A20210	SBAT0A20200	100	6.07e-31
15	SBAT0A20290; SBAT0A20300	SBAT0A20290	SBAT0A20300	84.671	0
		SBAT0A20300	SBAT0A20290	84.623	0
16	SBAT0A22200; SBAT0B04320; SBAT0B09390	SBAT0A22200	SBAT0B04320	99.971	0
		SBAT0A22200	SBAT0B09390	99.941	0
		SBAT0B04320	SBAT0B09390	99.971	0
		SBAT0B04320	SBAT0A22200	99.971	0
		SBAT0B09390	SBAT0B04320	99.971	0
		SBAT0B09390	SBAT0A22200	99.941	0
17	SBAT0A23320; SBAT0C06200	SBAT0A23320	SBAT0C06200	91.223	0
		SBAT0C06200	SBAT0A23320	91.223	0
18	SBAT0B04630; SBAT0C02670	SBAT0B04630	SBAT0C02670	75.588	1.49e-36
		SBAT0C02670	SBAT0B04630	75.66	1.64e-36
19	SBAT0B06870; SBAT0C06140	SBAT0B06870	SBAT0C06140	78.087	4.33e-158
		SBAT0B06870	SBAT0A13150	74.121	4.02e-29
		SBAT0C06140	SBAT0B06870	78.111	4.31e-158
20	SBAT0B07500; SBAT0B07510	SBAT0B07500	SBAT0B07510	93.333	2.51e-11
		SBAT0B07510	SBAT0B07500	93.333	1.63e-11
21	SBAT0C00100; SBAT0C01480	SBAT0C00100	SBAT0C01480	85.135	0
		SBAT0C01480	SBAT0C00100	85.135	0

### Sheet: LTR regions
Chr	start	end	stack		Chr	start	end	stack
ChrI	16221	16416	-		ChrI	16221	16416	-
ChrI	125115	125205	-		ChrI	125115	125205	-
ChrI	244418	244624	-		ChrI	244418	244624	-
ChrI	244625	249804	+		ChrI	244625	249804	+
ChrI	249805	250011	-		ChrI	249805	250011	-
ChrI	630748	630954	+		ChrI	630748	630954	+
ChrI	630955	636134	-		ChrI	630955	636134	-
ChrI	636135	636341	+		ChrI	636135	636341	+
ChrI	2526119	2526323	+		ChrI	2526119	2526323	+
ChrI	2526324	2531596	+		ChrI	2526324	2531596	+
ChrI	2531597	2531801	+		ChrI	2531597	2531801	+
ChrI	2681243	2681327	+		ChrI	2681243	2681327	+
ChrI	2681329	2681925	-		ChrI	2681329	2681925	-
ChrI	2682134	2682271	-		ChrI	2682134	2682271	-
ChrI	2682548	2682721	+		ChrI	2682548	2682721	+
ChrI	2682727	2682933	+		ChrI	2682727	2682933	+
ChrI	2855077	2855283	-		ChrI	2855077	2855283	-
ChrI	2855284	2860464	+		ChrI	2855284	2860464	+
ChrI	2860465	2860671	-		ChrI	2860465	2860671	-
ChrI	2860672	2860874	-		ChrI	2860672	2860874	-
ChrI	2860875	2866054	+		ChrI	2860875	2866054	+
ChrI	2866055	2866261	-		ChrI	2866055	2866261	-
ChrI	3075529	3075740	-		ChrI	3075529	3075740	-
ChrI	3075741	3080639	+		ChrI	3075741	3080639	+
ChrI	3080640	3080851	-		ChrI	3080640	3080851	-
ChrI	3313556	3313973	-		ChrI	3313556	3313973	-
ChrI	3463867	3464080	+		ChrI	3463867	3464080	+
ChrI	3464086	3464274	+		ChrI	3464086	3464274	+
ChrI	3953468	3953588	+		ChrI	3953468	3953588	+
ChrI	4093650	4093857	+		ChrI	4093650	4093857	+
ChrI	4323149	4323240	-		ChrI	4323149	4323240	-
ChrI	4329187	4329933	+		ChrI	4329187	4329933	+
ChrI	4329485	4329996	-		ChrI	4329485	4329996	-
ChrI	4330062	4330384	+		ChrI	4330062	4330384	+
ChrI	4333047	4333670	+		ChrI	4333047	4333670	+
ChrI	4333979	4334407	+		ChrI	4333979	4334407	+
ChrI	4574445	4574648	-		ChrI	4574445	4574648	-
ChrI	4574649	4579870	-		ChrI	4574649	4579870	-
ChrI	4579871	4580074	-		ChrI	4579871	4580074	-
ChrI	4641454	4641525	+		ChrI	4641454	4641525	+
ChrI	5107243	5107401	-		ChrI	5107243	5107401	-
ChrI	5107402	5107607	-		ChrI	5107402	5107607	-
ChrI	5107608	5107657	-		ChrI	5107608	5107657	-
ChrI	5182117	5182323	+		ChrI	5182117	5182323	+
ChrI	5199082	5199285	+		ChrI	5199082	5199285	+
ChrII	501906	502112	+		ChrII	501906	502112	+
ChrII	502113	507292	-		ChrII	502113	507292	-
ChrII	507293	507499	+		ChrII	507293	507499	+
ChrII	696901	697039	+		ChrII	696901	697039	+
ChrII	854828	855034	-		ChrII	854828	855034	-
ChrII	879642	879845	+		ChrII	879642	879845	+
ChrII	879846	885067	+		ChrII	879846	885067	+
ChrII	885068	885271	+		ChrII	885068	885271	+
ChrII	1354265	1354402	-		ChrII	1354265	1354402	-
ChrII	2041552	2041755	+		ChrII	2041552	2041755	+
ChrII	2041756	2046977	+		ChrII	2041756	2046977	+
ChrII	2046978	2047181	+		ChrII	2046978	2047181	+
ChrII	2107373	2107579	-		ChrII	2107373	2107579	-
ChrII	2107580	2112759	+		ChrII	2107580	2112759	+
ChrII	2112760	2112966	-		ChrII	2112760	2112966	-
ChrIII	5847	5936	+		ChrIII	5847	5936	+
ChrIII	220467	220672	+		ChrIII	220467	220672	+
ChrIII	220673	225139	+		ChrIII	220673	225139	+
ChrIII	225140	225345	+		ChrIII	225140	225345	+
ChrIII	363644	363849	+		ChrIII	363644	363849	+
ChrIII	500042	500314	-		ChrIII	500042	500314	-
ChrIII	500359	500613	+		ChrIII	500359	500613	+
ChrIII	500614	500822	+		ChrIII	500614	500822	+
ChrIII	501919	502063	+		ChrIII	501919	502063	+
ChrIII	669480	669667	+		ChrIII	669480	669667	+
ChrIII	984311	984514	+		ChrIII	984311	984514	+
ChrIII	1095785	1095996	+		ChrIII	1095785	1095996	+
ChrIII	1095997	1101049	+		ChrIII	1095997	1101049	+
ChrIII	1101050	1101261	+		ChrIII	1101050	1101261	+
ChrIII	1742458	1742622	+		ChrIII	1742458	1742622	+
