## Supplementary Table 4 for "Construction of a reference genome for *Starmerella batistae* and annotation of *Starmerella* species reveal a close evolutionary relationship with *Schizosaccharomyces pombe* and suggest an alternative pathway for sophorolipid production"

### Sheet: Legend
Supplementary Table 4 : Short variants detected between S. batistae 001 and CBS8550 type strain
A) Verified coding sequence variants
B) List of all detected sequence variants

### Sheet: A) Coding Sequence Variants
Gene Name	Chromosome	Position	Starmerella batistae CBS8550 sequence	Starmerella batistae 001 Sequence	Chromosome	1:1 Cerevisiae Ortholog	Prdeicted Function	Predicted Cell Location
SBAT_0C00870	ChrIII	188201	ACCCCGCT	ACCCGCT	ChrIII	SYT1	exocytosis	golgi membrane
SBAT_0C06340	ChrIII	1375729	ACAGCAGCAGCAGCAGCAGCAGCAGCAGC	ACAGCAGCAGCAGCAGCAGCAGCAGC	ChrIII	N/A	RNA splicing	nucleus
SBAT_0A02050	ChrI	404039	T	C	ChrI	ENV9	oxidoreductase activity	mitochondrion
SBAT_0A15890	ChrI	3271496	TGGGGGGGGGGGGGGACGGAT	TGGGGGGGGGGGGGACGGAT	ChrI	N/A	RNA metabolic process	nucleus

### Sheet: B) All Unique Sequence Variants
S. batistae 001
Chromosome	Position	Sequence in S. batistae 001 reference genome (PacBio Sequence)	Variation
ChrIII	188201	ACCCCGCT	ACCCGCT
ChrII	920705	TCCCCCCCCCCGTA	TCCCCCCCCCGTA
ChrII	1031242	CGGGGGGGGGGAATA	CGGGGGGGGGGGAATA
ChrII	1244736	TCCCCCCCCATG	TCCCCCCCATG
ChrIII	1375729	ACAGCAGCAGCAGCAGCAGCAGCAGCAGC	ACAGCAGCAGCAGCAGCAGCAGCAGC
ChrII	1588105	CGGGGGGGGGGGGGGGGGGGGGGTTGACCT	CGGGGGGGGGGGGGGGGGTTGACCT
ChrI	1640616	CGGGGGGGGGGGTGGA	CGGGGGGGGGGTGGA
ChrII	2164724	TGGGGGGGGGGATTT	TGGGGGGGGGATTT
ChrI	3449298	TGGGGGGGGGGGCTA	TGGGGGGGGGGCTA
ChrI	3840690	ACCCCCCCCCCCCAAAT	ACCCCCCCCCCCCCAAAT
ChrI	4373020	TCCCCCCCCCCCCCCCTACCTGT	TCCCCCCCCCCCCCCTACCTGT
S. batistae CBS 8550
Chromosome	Position	Sequence in S. batistae 001 reference genome (PacBio Sequence)	Variation
ChrIII	869	TCCCCCCCGAT	TCCCCCCCCGAT
ChrI	404039	C	T
ChrI	2355414	GCCCCCCCCCCACTT	GCCCCCCCCCCCACTT
ChrII	1140894	TGGGGGGGGGATC	TGGGGGGGGATC
ChrI	1826320	CGGGGGGGGGATA	CGGGGGGGGATA
ChrI	2914393	GCCCCCCCCCCCCCACACCGAT	GCCCCCCCCCCCCACACCGAT
ChrIII	1817479	AGGGGGGGGGGGGGAGTGCGGCT	AGGGGGGGGGGGGGGAGTGCGGCT
ChrI	3271496	TGGGGGGGGGGGGGACGGAT	TGGGGGGGGGGGGGGACGGAT
ChrI	1649493	TGGGGGGGGGGATGAT	TGGGGGGGGGATGAT
ChrI	3503200	TCCCCCCCCCCCCCACCTTAT	TCCCCCCCCCCCCCCACCTTAT
ChrI	3687042	ACCCCCCCCCCCCCGTACT	ACCCCCCCCCCCCCCGTACT
ChrII	952151	TGGGGGGGGGGGGAACGGT	TGGGGGGGGGGGGGAACGGT
