## Supplementary Table 5 for "Construction of a reference genome for *Starmerella batistae* and annotation of *Starmerella* species reveal a close evolutionary relationship with *Schizosaccharomyces pombe* and suggest an alternative pathway for sophorolipid production"

### Sheet: Legend
Supplementary Table 5 : Structural annotation of Starmerella sp. yeasts with publicly available sequence with hyperlinks to NCBI genome assembly repository

### Sheet: Structural annotation
Starmerella yeasts	NCBI accession number / Genome assembly	Contigs	Proteins
S. apicola	GCA_030572115.1_ASM3057211v1	80	4601
S. apis	GCA_030564665.1_ASM3056466v1	87	4435
S. asiatica	GCA_030572815.1_ASM3057281v1	462	4420
S. bacillaris	GCA_030020325.1_ASM3002032v1	5	3958
S. batistae	SB001 strain	4	4379
S. bombi	GCA_030579915.1_ASM3057991v1	367	4381
S. bombicola	GCA_001599315.1_JCM_9596_assembly_v001	16	4413
S. cellae	GCA_030579775.1_ASM3057977v1	262	4460
S. davenportii	GCA_030579095.1_ASM3057909v1	188	4107
S. DX6506	GCA_037041025.1_ASM3704102v1	39	4770
S. etchellsii	GCA_030490775.1_ASM3049077v1	66	4472
S. floricola	GCA_030579735.1_ASM3057973v1	224	4529
S. floris	GCA_030555655.1_ASM3055565v1	5488	NA
S. geochares	GCA_030705075.1_ASM3070507v1	192	4344
S. gropengiesseri	GCA_030579755.1_ASM3057975v1	343	3532
S. khaoyaiensis	GCA_030563285.1_ASM3056328v1	174	4408
S. kuoi	GCA_030579695.1_ASM3057969v1	339	4252
S. lactisCondensi	GCA_030568935.1_ASM3056893v1	147	3000
S. magnoliae	GCA_030762955.1_ASM3076295v1	4	3727
S. potacharoeniae	GCA_030566975.1_ASM3056697v1	209	4743
S. powellii	GCA_030568915.1_ASM3056891v1	45	4489
S. ratchasimensis	GCA_030562965.1_ASM3056296v1	267	3514
S. riodocensis	GCA_004124955.1_ASM412495v1	1015	NA
S. roubikii	GCA_030584945.1_ASM3058494v1	123	3592
S. scarabaei	GCA_030565305.1_ASM3056530v1	59	4455
S. sirachaensis	GCA_030578495.1_ASM3057849v1	144	4601
S. sorbosivorans	GCA_030555795.1_ASM3055579v1	615	4774
S. stellata	GCA_030674195.1_ASM3067419v1	212	3243
S. stigmatis	GCA_030563545.1_ASM3056354v1	134	4665
S. tilneyi	GCA_030566755.1_ASM3056675v1	159	4417
S. vaccinii	GCA_004125185.1_ASM412518v1	254	4711
S. vitae	GCA_030584925.1_ASM3058492v1	199	4350
