## Supplementary Table 6 for "Construction of a reference genome for *Starmerella batistae* and annotation of *Starmerella* species reveal a close evolutionary relationship with *Schizosaccharomyces pombe* and suggest an alternative pathway for sophorolipid production"

### Sheet: Legend
Supplementary Table 6 : Enrichment analysis of the 15 proteins uniquely shared between Sz. pombe and S. batistae (Sheet 1), their enrichment (Sheet 2) and annotation of genes uniquely shared with Y. lipolytica (Sheet 3)

### Sheet: Sheet 1
S. batistae ID	Sz. pombe Refseq ID (PomBase ID)	Uniprot ID	GO: Molecular Function	GO: Biological Process	Function (Pombase)
SBAT_0A00230	NP_596443 (BC2G2.14)	O43013	protein-macromolecule adaptor activity	* centromere clustering at the mitotic interphase nuclear envelope * mitotic sister chromatid segregation	Uncharacterized protein C2G2.14
SBAT_0A01340	NP_595328 (BC530.15c)	O74829	* spermidine transmembrane transporter activity * spermine transmembrane transporter activity * transmembrane transporter activity	* spermidine transmembrane transport * spermidine transmembrane transport * transmembrane transport	Uncharacterized MFS-type transporter C530.15c
SBAT_0A03700	NP_595271 (BC947.05c)	O94727	* ferric-chelate reductase (NADPH) activity * ferric-chelate reductase activity * flavin adenine dinucleotide binding * iron ion binding	* copper ion import * iron ion transmembrane transport * reductive iron assimilation * siderophore transport	Ferric/cupric reductase transmembrane component 2
SBAT_0A04080	NP_001343012 (CC1223.15c)	Q50HP3		* attachment of spindle microtubules to kinetochore * cell division * mitotic sister chromatid biorientation * protein transport along microtubule to mitotic spindle pole body * spindle attachment to meiosis I kinetochore	DASH complex subunit spc19
SBAT_0A12800	NP_596599 (BC21C3.19)	Q9P7K6			SDO1-like protein C21C3.19
SBAT_0A14710	NP_595355 (BC216.03)	Q9Y7K0			UPF0659 protein C216.03
SBAT_0A19490	NP_595679 (BC21B10.08c)	P78833			Uncharacterized protein C21B10.08c
SBAT_0A25230	NP_594998 (AC1039.07c)	Q9US34	* pyridoxal phosphate binding * transaminase activity		Uncharacterized aminotransferase C1039.07c
SBAT_0B01480	NP_001018815 (BC12C2.01c)	Q09750	* transcription corepressor activity	* cell division * negative regulation of transcription by RNA polymerase II * pericentric heterochromatin formation * transcription initiation-coupled chromatin remodeling	Paired amphipathic helix protein pst1
SBAT_0B06330	NP_593439 (AC343.18)	Q9UT72	* transferase activity * zinc ion binding	* DNA repair * protein ubiquitination * stalled replication fork localization to nuclear periphery * ubiquitin-dependent protein catabolic process	E3 ubiquitin-protein ligase complex slx8-rfp subunit rfp2
SBAT_0C00360	NP_001342868 (AC17C9.16c)	Q10487	* fluconazole transmembrane transporter activity	* xenobiotic detoxification by transmembrane export across the plasma membrane	Transporter mfs1
SBAT_0C05120	NP_001342763 (CC576.02)	O74886	* amino-acid racemase activity		Uncharacterized protein C576.02
SBAT_0C05290	NP_588416 (CC1739.08c)	O74470	* oxidoreductase activity, acting on the CH-OH group of donors, NAD or NADP as acceptor		Uncharacterized oxidoreductase C1739.08c
SBAT_0C08330	NP_595408 (BC337.07c)	O74818	* zinc ion binding	* proteolysis	Inactive metallocarboxypeptidase ecm14
SBAT_0C08390	NP_588363 (CC297.06c)	Q9UUN3			Uncharacterized protein C297.06c

### Sheet: Sheet 2
Category_Name	External_ID	GeneSet_Name	over_represented/under_represented	List_Frequency	Background_Frequency	Corrected_pvalue	Genes_In_Common/Interacting_Gene_Pair
GO Biological Process	GO:0098662;	inorganic cation transmembrane transport	Enriched	16.6666666666667 (2/12)	1.41327623126338 (99/7005)	0.0119002	SPBC947.05c;SPBC530.15c;
GO Biological Process	GO:0055114;	oxidation-reduction process	Enriched	16.6666666666667 (2/12)	1.54175588865096 (108/7005)	0.0140535	SPCC1739.08c;SPBC947.05c;
GO Biological Process	GO:0098655;	cation transmembrane transport	Enriched	16.6666666666667 (2/12)	1.61313347608851 (113/7005)	0.0153182	SPBC947.05c;SPBC530.15c;
GO Biological Process	GO:0098660;	inorganic ion transmembrane transport	Enriched	16.6666666666667 (2/12)	1.64168451106353 (115/7005)	0.0158376	SPBC947.05c;SPBC530.15c;
GO Biological Process	GO:0006812;	cation transport	Enriched	16.6666666666667 (2/12)	1.87009279086367 (131/7005)	0.0202626	SPBC947.05c;SPBC530.15c;
GO Biological Process	GO:0034220;	ion transmembrane transport	Enriched	16.6666666666667 (2/12)	2.51249107780157 (176/7005)	0.0351128	SPBC947.05c;SPBC530.15c;
GO Biological Process	GO:0071704;	organic substance metabolic process	Underrepresented	16.6666666666667 (2/12)	48.1941470378301 (3376/7005)	0.0398858	SPAC343.18;SPBC337.07c;
GO Biological Process	GO:0044238;	primary metabolic process	Underrepresented	16.6666666666667 (2/12)	46.0670949321913 (3227/7005)	0.0454484	SPAC343.18;SPBC337.07c;
GO Cellular Component	GO:0043231;	intracellular membrane-bounded organelle	Enriched	91.6666666666667 (11/12)	59.6288365453248 (4177/7005)	0.0346242	SPBC216.03;SPBC21C3.19;SPAC343.18;SPAC1039.07c;SPCC1739.08c;SPBC2G2.14;SPCC297.06c;SPBC21B10.08c;SPBC12C2.01c;SPBC947.05c;SPBC530.15c;
GO Cellular Component	GO:0043227;	membrane-bounded organelle	Enriched	91.6666666666667 (11/12)	59.6859386152748 (4181/7005)	0.0346294	SPBC216.03;SPBC21C3.19;SPAC343.18;SPAC1039.07c;SPCC1739.08c;SPBC2G2.14;SPCC297.06c;SPBC21B10.08c;SPBC12C2.01c;SPBC947.05c;SPBC530.15c;
GO Molecular Function	GO:0046914;	transition metal ion binding	Enriched	25 (3/12)	3.6830835117773 (258/7005)	0.00848628	SPAC343.18;SPBC337.07c;SPBC947.05c;
GO Molecular Function	GO:0016491;	oxidoreductase activity	Enriched	25 (3/12)	4.03997144896502 (283/7005)	0.0109412	SPCC1739.08c;SPBC21B10.08c;SPBC947.05c;
GO Molecular Function	GO:0048037;	cofactor binding	Enriched	16.6666666666667 (2/12)	1.87009279086367 (131/7005)	0.0202626	SPAC1039.07c;SPBC947.05c;
GO Molecular Function	GO:0008270;	zinc ion binding	Enriched	16.6666666666667 (2/12)	2.95503211991435 (207/7005)	0.0472033	SPAC343.18;SPBC337.07c;
Phenotypes (FYPO)	FYPO:0002177;	viable vegetative cell with normal cell morphology	Enriched	100 (12/12)	44.4682369735903 (3115/7005)	5.90854e-05	SPBC216.03;SPBC21C3.19;SPAC343.18;SPAC1039.07c;SPCC1739.08c;SPBC2G2.14;SPCC297.06c;SPBC337.07c;SPBC21B10.08c;SPBC12C2.01c;SPBC947.05c;SPBC530.15c;
Phenotypes (FYPO)	FYPO:0001315;	normal vegetative cell morphology	Enriched	100 (12/12)	51.8486795146324 (3632/7005)	0.000527925	SPBC216.03;SPBC21C3.19;SPAC343.18;SPAC1039.07c;SPCC1739.08c;SPBC2G2.14;SPCC297.06c;SPBC337.07c;SPBC21B10.08c;SPBC12C2.01c;SPBC947.05c;SPBC530.15c;
Phenotypes (FYPO)	FYPO:0000672;	normal cell morphology	Enriched	100 (12/12)	51.9200571020699 (3637/7005)	0.000531445	SPBC216.03;SPBC21C3.19;SPAC343.18;SPAC1039.07c;SPCC1739.08c;SPBC2G2.14;SPCC297.06c;SPBC337.07c;SPBC21B10.08c;SPBC12C2.01c;SPBC947.05c;SPBC530.15c;
Phenotypes (FYPO)	FYPO:0001491;	viable vegetative cell	Enriched	100 (12/12)	52.7194860813704 (3693/7005)	0.000580551	SPBC216.03;SPBC21C3.19;SPAC343.18;SPAC1039.07c;SPCC1739.08c;SPBC2G2.14;SPCC297.06c;SPBC337.07c;SPBC21B10.08c;SPBC12C2.01c;SPBC947.05c;SPBC530.15c;
Phenotypes (FYPO)	FYPO:0000124;	viable cell	Enriched	100 (12/12)	52.7765881513205 (3697/7005)	0.000584756	SPBC216.03;SPBC21C3.19;SPAC343.18;SPAC1039.07c;SPCC1739.08c;SPBC2G2.14;SPCC297.06c;SPBC337.07c;SPBC21B10.08c;SPBC12C2.01c;SPBC947.05c;SPBC530.15c;
Phenotypes (FYPO)	FYPO:0001312;	normal vegetative phenotype	Enriched	100 (12/12)	55.6602426837973 (3899/7005)	0.0017973	SPBC216.03;SPBC21C3.19;SPAC343.18;SPAC1039.07c;SPCC1739.08c;SPBC2G2.14;SPCC297.06c;SPBC337.07c;SPBC21B10.08c;SPBC12C2.01c;SPBC947.05c;SPBC530.15c;
Phenotypes (FYPO)	FYPO:0002060;	viable vegetative cell population	Enriched	100 (12/12)	57.1020699500357 (4000/7005)	0.00184648	SPBC216.03;SPBC21C3.19;SPAC343.18;SPAC1039.07c;SPCC1739.08c;SPBC2G2.14;SPCC297.06c;SPBC337.07c;SPBC21B10.08c;SPBC12C2.01c;SPBC947.05c;SPBC530.15c;
Phenotypes (FYPO)	FYPO:0002058;	viable cell population	Enriched	100 (12/12)	57.3019271948608 (4014/7005)	0.00186676	SPBC216.03;SPBC21C3.19;SPAC343.18;SPAC1039.07c;SPCC1739.08c;SPBC2G2.14;SPCC297.06c;SPBC337.07c;SPBC21B10.08c;SPBC12C2.01c;SPBC947.05c;SPBC530.15c;
Phenotypes (FYPO)	FYPO:0000257;	normal phenotype	Enriched	100 (12/12)	57.8729478943612 (4054/7005)	0.00194305	SPBC216.03;SPBC21C3.19;SPAC343.18;SPAC1039.07c;SPCC1739.08c;SPBC2G2.14;SPCC297.06c;SPBC337.07c;SPBC21B10.08c;SPBC12C2.01c;SPBC947.05c;SPBC530.15c;
Phenotypes (FYPO)	FYPO:0002634;	resistance to cobalt	Enriched	16.6666666666667 (2/12)	0.856531049250535 (60/7005)	0.00450621	SPAC343.18;SPBC947.05c;
Phenotypes (FYPO)	FYPO:0001321;	cellular physical quality phenotype during vegetative growth	Enriched	100 (12/12)	68.4653818700928 (4796/7005)	0.0130468	SPBC216.03;SPBC21C3.19;SPAC343.18;SPAC1039.07c;SPCC1739.08c;SPBC2G2.14;SPCC297.06c;SPBC337.07c;SPBC21B10.08c;SPBC12C2.01c;SPBC947.05c;SPBC530.15c;
Phenotypes (FYPO)	FYPO:0000004;	cell viability	Enriched	100 (12/12)	69.650249821556 (4879/7005)	0.023162	SPBC216.03;SPBC21C3.19;SPAC343.18;SPAC1039.07c;SPCC1739.08c;SPBC2G2.14;SPCC297.06c;SPBC337.07c;SPBC21B10.08c;SPBC12C2.01c;SPBC947.05c;SPBC530.15c;
Phenotypes (FYPO)	FYPO:0000136;	cellular physical quality phenotype	Enriched	100 (12/12)	70.0927908636688 (4910/7005)	0.0232504	SPBC216.03;SPBC21C3.19;SPAC343.18;SPAC1039.07c;SPCC1739.08c;SPBC2G2.14;SPCC297.06c;SPBC337.07c;SPBC21B10.08c;SPBC12C2.01c;SPBC947.05c;SPBC530.15c;
Phenotypes (FYPO)	FYPO:0001320;	vegetative cell phenotype	Enriched	100 (12/12)	69.0221270521056 (4835/7005)	0.0232841	SPBC216.03;SPBC21C3.19;SPAC343.18;SPAC1039.07c;SPCC1739.08c;SPBC2G2.14;SPCC297.06c;SPBC337.07c;SPBC21B10.08c;SPBC12C2.01c;SPBC947.05c;SPBC530.15c;
Phenotypes (FYPO)	FYPO:0000002;	cell phenotype	Enriched	100 (12/12)	70.6352605281941 (4948/7005)	0.0235563	SPBC216.03;SPBC21C3.19;SPAC343.18;SPAC1039.07c;SPCC1739.08c;SPBC2G2.14;SPCC297.06c;SPBC337.07c;SPBC21B10.08c;SPBC12C2.01c;SPBC947.05c;SPBC530.15c;
Phenotypes (FYPO)	FYPO:0002057;	cell population viability	Enriched	100 (12/12)	70.7780157030692 (4958/7005)	0.0236731	SPBC216.03;SPBC21C3.19;SPAC343.18;SPAC1039.07c;SPCC1739.08c;SPBC2G2.14;SPCC297.06c;SPBC337.07c;SPBC21B10.08c;SPBC12C2.01c;SPBC947.05c;SPBC530.15c;
Phenotypes (FYPO)	FYPO:0000003;	cell population phenotype	Enriched	100 (12/12)	70.9778729478944 (4972/7005)	0.0238622	SPBC216.03;SPBC21C3.19;SPAC343.18;SPAC1039.07c;SPCC1739.08c;SPBC2G2.14;SPCC297.06c;SPBC337.07c;SPBC21B10.08c;SPBC12C2.01c;SPBC947.05c;SPBC530.15c;
Phenotypes (FYPO)	FYPO:0000001;	phenotype	Enriched	100 (12/12)	71.2348322626695 (4990/7005)	0.0241492	SPBC216.03;SPBC21C3.19;SPAC343.18;SPAC1039.07c;SPCC1739.08c;SPBC2G2.14;SPCC297.06c;SPBC337.07c;SPBC21B10.08c;SPBC12C2.01c;SPBC947.05c;SPBC530.15c;

### Sheet: Sheet 3
SBAT_0A04000	XP_503406	https://www.uniprot.org/uniprotkb/A0A1D8NGP2/entry	Cell wall mannoprotein 1
SBAT_0A10690	XP_503181	https://www.uniprot.org/uniprotkb/A0A1H6Q7V8/entry	Enhancer of mRNA-decapping protein 1
SBAT_0A12670	XP_504344	https://www.uniprot.org/uniprotkb/Q6CFK0/entry#family_and_domains	Putative MutA transposase
SBAT_0A13100	XP_500707	https://www.uniprot.org/uniprotkb/A0A1H6PR24/entry	Fatty acid desaturase-domain-containing protein
SBAT_0A14960	XP_502675	https://www.uniprot.org/uniprotkb/Q6C9I7/entry	Pre-mRNA-splicing factor ISY1
SBAT_0A16720	XP_502950	https://www.uniprot.org/uniprotkb/A0A1H6PXK4/entry	Belongs to the PHAF1 family.
SBAT_0A18960	XP_502200	https://www.uniprot.org/uniprotkb/A0A1H6PQH7/entry	F-box domain-containing protein
SBAT_0A21620	XP_505921	https://www.uniprot.org/uniprotkb/Q6C091/entry	Uncharacterized protein
SBAT_0A25260	XP_500864	https://www.uniprot.org/uniprotkb/Q6CEP8/entry	alcohol oxidase
SBAT_0B00170	XP_505549	https://www.uniprot.org/uniprotkb/Q6C1B3/entry	MNNG export permease-like
SBAT_0B03070	XP_500144	https://www.uniprot.org/uniprotkb/Q6CGR8/entry	aspartic-type endopeptidase activity
SBAT_0B03960	XP_502095	https://www.uniprot.org/uniprotkb/A0A1D8NC49/entry	Uncharacterized protein, Calcium-dependent phosphotriesterase 1 hit SUPFAM
SBAT_0B07690	XP_502856	https://www.uniprot.org/uniprotkb/Q6C906/entry	Molecular Function DNA-binding transcription activator activity Molecular Function protein dimerization activity Molecular Function RNA polymerase II cis-regulatory region sequence-specific DNA binding Biological Process positive regulation of transcription by RNA polymerase II Biological Process SREBP signaling pathway
SBAT_0B09030	XP_503586	https://www.uniprot.org/uniprotkb/Q6C6X6/entry	Probable thiopurine S-methyltransferase
SBAT_0C06340	XP_021220086	NA	NA
SBAT_0C07560	XP_502495	https://www.uniprot.org/uniprotkb/Q6CA17/entry	Uncharacterized protein
SBAT_0D00130	NP_075436	https://www.uniprot.org/uniprotkb/Q9B6D6/entry	NADH dehydrogenase (ubiquinone) activity
