## Supplementary Table 7 for "Construction of a reference genome for *Starmerella batistae* and annotation of *Starmerella* species reveal a close evolutionary relationship with *Schizosaccharomyces pombe* and suggest an alternative pathway for sophorolipid production"

### Sheet: Legend
Supplementary Table 7 : One-to-one orthologs protein search of the sophorolipid pathway between S. bombicola proteome and all the Starmerella yeast proteome

### Sheet: One-to-one orthologs
Yeast	Lactonase	UGTB1	MDR	UGTA1	cyp52m1
S. bombicola	SBOM_0A11490	SBOM_0F00210	SBOM_0F00220	SBOM_0F00230	SBOM_0F00240
S. batistae
S. apicola
S. apis
S. asiatica
S. bacillaris
S. bombi
S. cellae
S. davenportii
S. DX6506
S. etchellsii
S. floricola				SFLO_0K00190	SFLO_0K00180
S. geochares
S. gropengiesseri
S. khaoyaiensis
S. kuoi		SKUO_0K00350	SKUO_0K00340	SKUO_0K00330	SKUO_0K00320
S. lactisCondensi
S. magnoliae
S. potacharoeniae
S. powellii		SPOW_0A00190		SPOW_0A00180	SPOW_0A00170
S. ratchasimensis
S. roubikii
S. scarabaei
S. sirachaensis
S. sorbosivorans
S. stellata
S. stigmatis
S. tilneyi
S. vaccinii
S. vitae
