## Supplementary Table 9 for "Construction of a reference genome for *Starmerella batistae* and annotation of *Starmerella* species reveal a close evolutionary relationship with *Schizosaccharomyces pombe* and suggest an alternative pathway for sophorolipid production"

### Sheet: Legend
Supplementary Table 9 : Sophorolipid pathway structural mapping in Starmerella yeasts

### Sheet: UGTA1_CYP52M1
Species	Scaffold	Start	Stop	Strand	Gene ID	Gene	Comments	UGTA1-CYP52M1 match
S. apicola	10	36236	37168	"+"	SAPI_0J00280	Similar to DIM1
		37415	41488	"-"	SAPI_0J00290	Similar to ATG26	Matched with UGTA1 (49.3% positives) and UGTB1 (46.3% positives)
S. apis	3	608220	609161	"+"	SAPI_0C03070	Similar to DIM1
		609482	613279	"-"	SAPI_0C03080	Similar to ATG26	Matched with UGTA1 (43% positives)
S. asiatica	21	35895	40262	"+"	SASI_0U00280	Similar to ATG26	Matched with UGTA1 (46.3% positives) and UGTB1 (44.2% positives)
		40374	41312	"-"	SASI_0U00290	Similar to DIM1
S. bacillaris	2	3414992	3418672	"+"	SBAC_0B14600	Similar to ATG26
		3419446	3420384	"-"	SBAC_0B14610	Similar to DIM1
S. batistae	ChrIII	1550074	1551012	"-"	SBAT_0C07230	Similar to DIM1	(the gene next to it SBAT_0C07220 matched to UGTB1 with 45.8% positives)
S. bombi	1	1149057	1150076	"+"	SBOM_0A05610	Similar to DIM1
		1150295	1154074	"-"	SBOM_0A05620	Similar to ATG26
S. bombicola	1	748016	748954	"+"	SBOM_0A03400	Similar to DIM1	SBOM_0F00240 is CYP52M1
		749022	752753	"-"	SBOM_0A03410	Similar to ATG26	SBOM_0F00230 is UGTA1
S. cellae	33	74672	75610	"+"	SCEL_0AG00400	Similar to DIM1
		75730	79830	"-"	SCEL_0AG00410	Similar to ATG26	Matched with UGTA1 (47.5% positives)
S. davenportii	14	8107	9045	"+"	SDAV_0N00160	Similar to DIM1
		9223	12798	"-"	SDAV_0N00170	Similar to ATG26
S. DX6506	26	37656	41378	"+"	DX65_0Z00310	Similar to ATG26	Matched with UGTA1 (50.8% positives)
		41523	42464	"-"	DX65_0Z00320	Similar to DIM1
S. etchellsii	1	1295	2233	"+"	SETC_0A00110	Similar to DIM1	Matched with CYP52M1 (61.2% positives)	UGTA1 and CYP– SETC_0A00120 (-) and SETC_0AU00110 (+) scaffold 1 telomeric
		2268	6152	"-"	SETC_0A00120	Similar to ATG26	Matched with UGTA1 (50% positives)
S. floricola	11	241118	244948	"+"	SFLO_0K01120	Similar to ATG26	Matched with UGTA1 (45.9% positives)	UGTA1 and CYP– SFLO_0K00190 (+) and SFLO_0K00180 (-) scaffold 11 begining
		245467	246405	"-"	SFLO_0K01130	Similar to DIM1
S. geochares	12	217180	218121	"+"	SGEO_0L01220	Similar to DIM1
		218289	222002	"-"	SGEO_0L01230	Similar to ATG26	Matched with UGTA1 (43% positives)
S. gropengiesseri	5	111397	112338	"+"	SGRO_0E00570	Similar to DIM1
		112493	116080	"-"	SGRO_0E00580	Similar to ATG26	Matched with UGTA1 (37.3% positives) and UGTB1 (43.6% positives)
S. khaoyaiensis	1	571832	575629	"+"	SKHA_0A03160	Similar to ATG26	Matched with UGTA1 (44.6% positives)
		575685	576623	"-"	SKHA_0A03170	Similar to DIM1
S. kuoi	1	585333	586271	"+"	SKUO_0A02580	Similar to DIM1		UGTA1 and CYP– SKUO_0K00330 (+) and SKUO_0K00320 (-) scaffold 11 end
	82	64	700	"+"	SKUO_0CD00100	Similar to ATG26
S. magnoliae	1	3300877	3304611	"+"	SMAG_0A12750	Similar to ATG26	Matched with UGTA1 (42.2% positives)
		3304744	3305778	"-"	SMAG_0A12760	Similar to DIM1
S. lactis condensi	8	40106	43585	"+"	SLAC_0H00290	Similar to ATG26	Matched with UGTA1 (45.5% positives)
		43748	44686	"-"	SLAC_0H00300	Similar to DIM1
S. potacharoeniae	1	633452	637162	"+"	SPOT_0A03220	Similar to ATG26	Matched with UGTA1 (50.8% positives)
		637323	638264	"-"	SPOT_0A03230	Similar to DIM1
S. powellii	1	228013	231825	"+"	SPOW_0A01120	Similar to ATG26	Matched with UGTA1 (45.1% positives)	UGTA1 and CYP– SPOW_0A00180 (+) duplicate SPOW_0A00190 (+) and SPOW_0A00170 (-) scaffold 1 beginning
		232097	233035	"-"	SPOW_0A01130	Similar to DIM1
S. ratchasimensis	18	160627	161565	"+"	SRAT_0R00650	Similar to DIM1
		161735	165550	"-"	SRAT_0R00660	Similar to ATG26
S. roubikii	16	53132	54070	"+"	SROU_0P00290	Similar to DIM1
		54146	58048	"-"	SROU_0P00300	Similar to ATG26	Matched with UGTA1 (57.8% positives)
S. scarabaei	3	299796	304022	"+"	SSCA_0C01570	Similar to ATG26	Matched with UGTA1 (44.2% positives) and UGTB1 (44.8% positives)
		304123	305061	"-"	SSCA_0C01580	Similar to DIM1
S. sirachaensis	1	1683881	1687993	"+"	SSIR_0A08430	Similar to ATG26	Matched with UGTA1 (42.1% positives)
		1688234	1689172	"-"	SSIR_0A08440	Similar to DIM1
S. sorbosivorans	220	30368	34189	"+"	SSOR_0HL00260	Similar to ATG26	Matched with UGTA1 (42.2% positives)
		34453	35394	"-"	SSOR_0HL00270	Similar to DIM1
S. stellata	22	37855	38793	"+"	SSTE_0V00240	Similar to DIM1
		39108	42863	"-"	SSTE_0V00250	Similar to ATG26
S. stigmatis	1	859120	862764	"+"	SSTI_0A04270	Similar to ATG26	Matched with UGTA1 (49.4% positives)
		862966	863907	"-"	SSTI_0A04280	Similar to DIM1
S. tilneyi	1	404501	408253	"+"	STIL_0A02070	Similar to ATG26	Matched with UGTA1 (51.5% positives)
		408404	409345	"-"	STIL_0A02080	Similar to DIM1
S. vaccinii	143	25001	28696	"+"	SVAC_0EM00230	Similar to ATG26	Matched with UGTA1 (50.8% positives)
		28957	29898	"-"	SVAC_0EM00240	Similar to DIM1
S. vitae	4	411122	414853	"+"	SVIT_0D02500	Similar to ATG26	Matched with UGTA1 (45% positives)
		414899	415834	"-"	SVIT_0D02510	Similar to DIM1
