## Supplementary Table 10 for "Construction of a reference genome for *Starmerella batistae* and annotation of *Starmerella* species reveal a close evolutionary relationship with *Schizosaccharomyces pombe* and suggest an alternative pathway for sophorolipid production"

### Sheet: Sheet2
Supplementary Table 10 : Primers used in this study

### Sheet: Sheet1
PCR primers
Name	Sequence
SYT1 F	GGAGATTACACCCGAAACGC
SYT2 R	TCGTAGTAGTGGGGTGATCC
ENV 9 F	TTGTTCATGTCTTCCCAGGC
ENV 9 R	TGTGATAAACGTTCTGTGCAGT
SBAT6340 F	GAAGGATGTGAAAGCGGCAT
SBAT6340 R	GTCCTCCACACCCACAACTA
SBAT5890 F	GATCTCATGAGCACTGCAGC
SBAT5890 R	GTTAAGGGGAAGGAGGGTGG
rtQPCR primers
Name	Sequence
ACT1 F	TCAATGCTCCGGCTTTCTAC
ACT1 R	CACCACTGTCGAGGACAATAC
STE2 F	CGCTGATTGTGGCTCTTGTT
STE2 R	TTGAATGAGATGAGCGCGTG
STE3 F	GTCATGAATGGGACGCTGAC
STE3 R	CGGGTGAGTTTGGTGGAATC
